# NETSseq Reveals Inflammatory and Aging Mechanisms in Distinct Cell Types Driving Cerebellar Decline in Ataxia Telangiectasia

**DOI:** 10.1101/2025.05.13.653662

**Authors:** Stirparo G Giuliano, Xu Xiao, Thompson Toni, Page Keith, Harvey RM Jenna, Cadwalladr David, Lawrence Jason, Burley J Russell, Juvvanapudi Joel, Roberts Megan, Barker F Daniel, Mulligan Victoria, Sherlock Chloe, Lizio Marina, Christie Louisa, Mudaliar Mani, Sheardown Steven, Margus Brad, Thompson Craig, Dickson Louise, Brice L Nicola, Carlton B Mark, Powell AC Justin, Dawson A Lee

## Abstract

The cellular and molecular changes driving the neurological abnormalities associated with ataxia – telangiectasia (A-T) are not well understood. Here, we applied our proprietary Nuclear Enriched Transcript Sort sequencing (NETSseq) platform to investigate changes in cell type composition and gene expression in human cerebellar post-mortem tissue from A-T and control donors. Compared to single-nuclei technologies, NETSseq provided a more robust detection of genes with low abundance, a higher cell type specific expression pattern, and significantly lower levels of cross-contamination. We found dysregulation in neurotransmitter signaling in granule neurons, potentially underlying the impaired motor coordination in A-T. Astrocytes and microglia have evidence of accelerated aging, with astrocytes being characterized by neurotoxic signatures, while microglia showed activation of DNA damage response pathways. These findings highlight the importance of NETSseq as a resource for investigating mechanisms and biological processes associated with disease, providing high-sensitivity, cell-specific insights to advance targeted therapies for neurodegenerative diseases.
