## Supplementary material for "NETSseq Reveals Inflammatory and Aging Mechanisms in Distinct Cell Types Driving Cerebellar Decline in Ataxia Telangiectasia": Table S2

### Sheet: Sheet1
Prep ID	Donor ID	Gender	PM delay	Age	Single NucleiFreq. of Parent	% Basket	% Golgi	% Purkinje	% MG	% OPC	% ODC	% Astro	% GC
P0626	FX	M	15	66	76.8 %	0.43	0.049	0.00101	0.52	-	1.78	-	93.1
P0636	DZ	F	6.5	56	90.7 %	0.83	0.052	0.00401	0.33	-	1.19	-	91.2
P0670 / P0901	2009-005	M	5.17	82	70.9 %	2.59	0.068	0.01	0.69	0.19	1.27	2.86	89.6
P0673	2009-039	M	12.92	82	49.4 %	-	0.017	0.00615	0.62	-	-	-	81.6
P0678	2011-090	F	85	8.42	89.5 %	1.02	0.032	0.006	0.79	0.31	1.95	1.93	91.9
P0682	2011-082	F	84	5.92	81.5 %	0.96	0.033	0.002	0.044	0.2	0.73	3.01	90.7
P0683	2012-033	F	5.67	95	71.1 %	-	0.058	0.00399	-	0.36	1.3	2.48	86.8
P0685	2011-111	M	5.08	93	74.9 %	0.97	0.005	0.004	0.4	0.2	1.64	1.69	92.9
P0688	2012-005	F	5.6	84	83.0 %	1.31	0.049	0.007	0.53	0.18	1.54	2.27	92.2
P0691	2011-017	M	83	5.75	68.4 %	2.18	0.064	0.02	0.07	0.25	1.34	-	84.8
P0695	2009-096	M	8.42	92	77.0 %	1.61	0.021	0.027	-	0.2	1.17	1.74	90.7
