## Supplementary material for "NETSseq Reveals Inflammatory and Aging Mechanisms in Distinct Cell Types Driving Cerebellar Decline in Ataxia Telangiectasia": Table S3

### Sheet: Sheet1
Donor	ODC	GC	Disease
2011-090	1.95	91.9	Control
2011-082	0.73	90.7	Control
2012-033	1.3	86.8	Control
2011-111	1.64	92.9	Control
2012-005	1.54	92.2	Control
2011-017	1.34	84.8	Control
2009-096	1.17	90.7	Control
MD_5751	1.51	90.2	Control
MD_5391	2.06	88.4	Control
MD_5575	1.59	87.5	Control
MD_5669	0.99	87.6	Control
2009-005	1.27	89.6	Control
BV	1.65	76.7	Control
RK	0.83	92.4	Control
EJ2	2.82	89.1	Control
CH	1.23	90.4	Control
HC	0.92	91.6	Control
PW	2.55	86.7	Control
QJ	3.43	74.5	Control
RS	1.25	89.3	Control
UD	0.9	88.4	Control
UM	2.61	60.5	Control
AY	8.18	81.1	Control
OY	0.97	92.3	Control
FJ	1.42	91.6	Control
BN1	0.98	88.8	Control
DZ	1.19	91.2	Control
FM	1.66	92.6	Control
NJ	1.59	90	Control
KO	0.88	89.5	Control
FX	1.78	93.1	Control
CY	0.76	91.5	Control
MD_6255	7.33	44.4	A-T
MD_5902	3.74	68.9	A-T
MD_6252	3.51	79.7	A-T
MD_5730	3.9	44	A-T
MD_1485	4.28	66.3	A-T
MD_4874	6.28	53.4	A-T
MD_5512	6.19	67.9	A-T
MD_6209	9.99	57.8	A-T
MD_6247	6.28	60.1	A-T
MD_1722	9.6	56.7	A-T
MD_6018	9.99	41.4	A-T
MD_6018	9.99	41.4	A-T
