## Supplementary material for "NETSseq Reveals Inflammatory and Aging Mechanisms in Distinct Cell Types Driving Cerebellar Decline in Ataxia Telangiectasia": Table S5

### Sheet: Sheet1
		snRNAseq						NETSseq
snRNAseq-CellTypes	NETSseq-CellTypes	median.FDR	median FC.up	median FC.down	N.Nuclei	DEG	% unique	median.padj	median FC.up	median FC.down	N.Nuclei	number	unique
BG	Astrocyte	1.32e-37	0.705	-0.683	6871	1182	0.069	0.00978	1.39	-1.44	12932	1239	0.48
Astrocyte		4.34e-23	0.691	-0.767	4400	1631	0.11
Granule	Granule	2.62e-322	0.654	-0.571	87432	265	0.007	0.00762	0.747	-0.484	90721	3045	0.613465
Interneuron	Basket	8.86e-45	0.673	-0.626	11459	1013	0.095	0.0254	1.7	-1.06	16473	65	0.369231
	Golgi							0.0206	0.864	-0.595	6632	915	0.419672
Microglia	Microglia	2.7e-05	0.667	-0.722	1267	1577	0.26	0.0151	2.91	-2.65	11262	235	0.53617
Oligo	Oligo	7.97e-43	0.681	-0.728	7593	1563	0.14	0.0122	0.909	-0.694	28616	2198	0.493631
OPC	OPC	1.51e-06	0.662	-0.622	1431	809	0.049	0.0136	1.32	-0.655	8617	1330	0.436842
Purkinje	Purkinje	2.89e-12	0.662	-0.701	2269	1312	0.3	0.00983	2.59	-1.56	1096	50	0.56
