## Supplementary material for "NETSseq Reveals Inflammatory and Aging Mechanisms in Distinct Cell Types Driving Cerebellar Decline in Ataxia Telangiectasia": Table S7

### Sheet: Sheet1
set name on figure	genes	species	PMID/DOI
Burda et al., 2022 mouse reactive astrocytes (EAE+SCI+LPS up)	ADAMTSL2,AKAP13,AMOTL2,APOD,ARPC1B,BCL2L1,BCL3,C1R,C4A,CAPG,CD109,CD34,CDKN1A,CEBPD,CHST2,CXCL10,CYBB,DBNDD2,DHRS1,FBXO31,FCGR2A,FKBP5,FLNC,GAS5,GBP1,GBP4,GBP5,HSPB1,IFI27,IFIT1,IFIT2,IFIT3,IFITM3,IL13RA1,IQSEC1,IRF1,IRF7,IRF9,IRGM,LGALS3BP,LGALS9,LRP1,LRTM2,MAP7D1,MOBP,MSN,MSRB1,MT1A,MYLK,NUPR1,OASL2P,PLIN4,PNPO,PPP1R9B,PSMB8,RBM3,RHOJ,RSAD2,RTP4,S100A11,S100A6,SBNO2,SERPINA3,SERPING1,SLC43A3,SO…	Mouse	35614216
Burda et al., 2022 mouse reactive astrocytes (LPS up)	A4GALT,ADAM15,ADAMTS1,ADAMTSL2,ADORA1,AGAP3,AHNAK,AKAP13,AMIGO2,AMOTL2,AMPD3,ANGPTL4,ANXA7,APOD,APOH,ARID5A,ARPC1B,ASPG,ATF4,ATOH8,BAG1,BCL2L1,BCL3,BRD2,BRINP2,C1R,C4A,CACNA2D3,CAMK2N1,CAPG,CAPN2,CARHSP1,CD109,CD14,CD302,CD34,CDC42SE1,CDKN1A,CDO1,CEBPD,CHST2,CIC,CLCF1,CLIP3,CMPK2,CNR1,COL4A2,CP,CRISPLD2,CTDSP2,CTSL,CTTN,CTXN1,CXCL10,CXCL12,CYBB,CYP2D6,DBNDD2,DDC,DHRS1,DNM1,DUSP4,EEF2K,EFR3B,EIF1,…	Mouse
Habib et al., 2020 astrocyte DAA (up)	ABCA1,ADD3,AEBP1,AGT,ALDOC,ANGPT1,APLP2,APOE,AQP4,ARHGAP6,ARHGEF4,ASPG,ATP1A1,ATP1B2,ATP6AP2,ATP6V0E1,ATRAID,B2M,BCAP31,C1QA,C2ORF72,CACNA2D3,CACNB2,CADPS,CAV2,CD151,CD63,CD81,CD9,CEBPB,CHL1,CHST2,CKB,CLDND1,CLIC1,CLU,CNN3,CPE,CPNE8,CSMD1,CST3,CTNNBIP1,CTSB,CTSD,DAPK1,DBI,DDR1,DEGS1,DGKI,DHRS1,DST,EFCAB14,ENOX1,ENPP5,EPDR1,EZR,FABP7,FBXO2,FOS,FTH1,FTL,FXYD1,FXYD7,GADD45G,GFAP,GGTA1P,GLIS3,GM2A,GN…	Mouse	32341542
Habib et al., 2020 astrocyte GFAP-high (up)	ABLIM2,ACOX1,ACSL3,ACSL6,ACTG1,ADAMTS9,ADCYAP1R1,ADD3,ADGRG1,AEBP1,AGT,ALDH2,ALDOC,ANGPT1,ANKH,ANXA5,APLP2,APOE,AQP4,ARHGAP6,ARHGEF10L,ARHGEF4,ARL6IP1,ASS1,ATP1A1,ATP1B2,ATP6AP2,ATP6V0E1,B2M,C1ORF198,CA2,CADPS,CANX,CAPN2,CCDC3,CD63,CD81,CD9,CHCHD10,CHST2,CKB,CLU,CNBP,CNN3,CNP,CPE,CRIP2,CSPG5,CST3,CTBP1,CTNNA2,CTNNBIP1,CTSB,CTSD,CXXC5,DAD1,DBI,DDR1,DGKI,DNAJB9,DNER,ECH1,EEF1D,EFCAB14,EFEMP1,EIF1,E…	Mouse
Sadick et al., 2022-Astrocyte AD (up)	A2ML1,ABCA1,ABCC3,ABCC4,ABHD3,ABI3BP,ABR,AC002069.2,AC002072.1,AC003991.1,AC005225.2,AC006148.1,AC007262.2,AC007319.1,AC007402.1,AC007432.1,AC009093.2,AC012404.1,AC012405.1,AC013652.1,AC016745.1,AC020907.1,AC021723.2,AC023282.1,AC024901.1,AC026167.1,AC026341.1,AC027117.2,AC046134.2,AC060765.2,AC073941.1,AC079848.2,AC087854.1,AC092844.1,AC092902.4,AC092924.2,AC092944.1,AC093523.1,AC093865.1,AC0973…	Human	35381189
Sadick et al., 2022-Astrocyte acute inflamm response	ABCC9,AC087854.1,AC104574.2,ACTN1,ADAM12,AKAP13,AL078604.4,AL354740.1,AL390755.1,ANGPTL4,ANO6,ARHGAP29,ARHGEF3,ATP11A,BAALC,BAALC-AS1,BCL6,C10ORF10,C1RL,C3,CACHD1,CADPS,CD44,CHI3L1,CLIC4,CLIP1,CNN3,CNTNAP3B,COLEC12,CPNE8,CRISPLD1,DENND4A,DST,DTNA,ELL2,EMP1,ETV6,EVA1C,F3,FAM189A2,FAM20C,FGF1,FIGN,GAB2,GADD45B,GALNT16,GNA14,GNA14-AS1,HAP1,HGF,HILPDA,HMBOX1,IER5L,IGFBP7,INPP5F,ITPKC,ITPR2,KCND3,LDLR…	Human
Sadick et al., 2022-Astrocyte Synapse assem+glutamate	ABCC4,ABR,AC006059.1,AC008127.1,AC012405.1,AC073941.1,AC092924.2,AC093610.1,AC108519.1,ACO2,ACSL1,ACTN2,ADAM22,ADAMTS9,ADAMTS9-AS2,ADARB2,ADCY8,ADD3,ADGRA3,ADGRV1,AEBP1,AF117829.1,AGBL4,AGFG2,AHCYL2,AHNAK,AKAP6,AL031056.1,AL096709.1,AL133304.3,AL157886.1,AL160272.1,AL162511.1,AL365295.1,AL627316.1,AL645568.1,ALPK1,ANGPT1,ANGPTL4,ANKFN1,APLNR,APOLD1,APP,AQP4-AS1,ARHGAP42,ARHGEF10,ARHGEF4,ARMC3,ARR…	Human
Sadick et al., 2022-Astrocyte Glutamate	AC068308.1,AC093610.1,ADGRV1,AEBP1,AGT,AL365295.1,ANGPTL4,AQP4,AQP4-AS1,ARHGEF4,ARMC3,B2M,B3GAT2,BCAN,CD81,CFAP47,CLU,CRLF1,CRYAB,CSPG5,CST3,CTNNA2,DBI,DCLK2,DDIT4,DGKB,DLGAP1,DPP10,DPP10-AS3,DPP6,ELN,FABP7,FAM19A1,FAT3,FOS,FRMPD4,GFPT2,GPC4,GPC6,GPM6B,GRIA1,GRIK4,GSTM5,H3F3B,HEPN1,HES1,HIP1R,HLA-A,HS3ST3A1,HSP90AA1,HSPA1A,HSPA1B,HSPB1,HSPE1,ID1,ID2,ID3,ID4,ILDR2,INPP4B,ITM2B,JUN,JUNB,JUND,KCNE4,…	Human
Serrano-Pozo et al., 2022 Astrocyte (high pathology late response)	ACACB,ACSS1,ADAMTSL3,ADRBK2,ANKDD1A,ANKFN1,ARHGAP26,ARHGEF4,ARL17B,ASB3,ATP10B,ATP13A4,BBS2,BMP2K,BTD,CABLES1,CACNA2D3,CCND3,CDH20,CHKA,CLEC16A,CNKSR2,CNTN1,COL21A1,CRB1,DAAM2,DCLK1,DGKG,DKK3,DYNC2H1,EML6,ETNPPL,FAM198A,FGFR3,FKBP5,FRMD5,FRMPD2,GADD45G,GDAP1,GFAP,GLCCI1,GLUL,GRAMD3,HES1,HHATL,HIP1R,HPSE2,HYDIN,IQCA1,ITGB4,KCNN3,L3MBTL4,LIFR,LMNTD1,LMO3,LRRC37A3,LUC7L3,LYVE1,MACROD2,MALRD1,MGAT4C,…	Human	10.1002/alz.075148
Serrano-Pozo et al., 2022 Astrocyte (high pathology late upregulation)	AJAP1,AK3,ALDH2,ANAPC16,APOE,ATP2B4,B4GALNT4,BAIAP3,CALM1,CAP2,CDKL1,CHDH,CKB,CMTM4,COL27A1,COL5A3,CPEB3,CRB2,CSRP1,CST3,CTSD,DDIT4,DLGAP1,DNAJB2,DYNLL1,EEF2K,EMX2,EPHX1,EYA2,FAIM2,FBXO2,FLRT2,FNIP1,GAREM2,GATM,GJA1,GNAS,GPR37L1,GPRC5B,HAGHL,HIF3A,HMBOX1,HP1BP3,HSPB8,IFRD1,IL6ST,INPPL1,IRAK1BP1,ITGB8,KAT2A,KCNJ10,KIAA0930,KLHL24,LARP7,LCNL1,LCOR,LRP4,MAF,MAFG,METTL7A,MPDZ,MRAS,MRPS6,MTUS1,NAT8L,N…	Human
Serrano-Pozo et al., 2022 Astrocyte (high pathology transient late response)	ABHD3,ADCY9,AEBP1,AFF1,AHSA1,ARHGAP35,ARID5B,ASRGL1,ATP2C1,ATP5E,ATP5I,ATP5J,BACE2,BAG3,BANP,BNIP3L,CACYBP,CAMK2D,CAMK2N1,CCT4,CD59,CDH23,CEBPB,CHL1,CHORDC1,CLIP2,CLU,CNTNAP2,CNTNAP3,CNTNAP3B,COX6A1,COX6C,COX7C,CPE,CPEB4,CROCC,CRYAB,CSMD1,DAB1,DACH1,DBI,DDR2,DEAF1,DFNB31,DHFR,DNAJA1,DNAJB1,DNAJB6,DYNLRB1,EEF1A1,EIF1,EIF2S2,ENO1,ETV1,FBXO32,FGFR1,FKBP4,FOS,FOSL2,FOXP1,FXR1,GAB1,GAPDH,GATSL2,GNAL,H…	Human
Serrano-Pozo et al., 2022 Astrocyte (spatial monotonic decrease pTau enriched)	ABCA1,ABI3BP,ADAMTSL3,ADIRF,AGBL4,AKAP6,ANGPT1,ANKFN1,APP,AQP4,ARMC3,C1ORF95,CA8,CCSER1,CERS6,CFAP47,CFAP54,CNKSR2,CNTN1,COL21A1,CP,DCHS2,DNAH14,DPP10,DPYSL3,EGF,ETNPPL,FAM13C,FAP,FRMPD2,FRMPD4,FSTL5,FTH1,GARNL3,GMPR,GRAMD3,GRIA1,GRIP1,GSN,GUCY1A3,HMGB1,ID4,IFI16,IL33,ITGB4,ITM2C,KCND2,KCNE4,KCNN3,KIAA0930,KITLG,L3MBTL4,LAMA4,LINC01314,LRAT,MAP2,MAP7,MGAT4C,MYBPC1,MYRIP,NKAIN4,NR2F2,NRP2,NTRK2,PA…	Human
Mathys et al.,2019- Astrocyte earlyAD vs non-AD (up)	ADGRG1,AHNAK,CD81,COL27A1,CPE,CSF1,DDX17,GFAP,GJA1,GPRC5B,GRAMD3,ITGB4,NPNT,NR2F1,PLCE1,PLEC,PLXNB1,SLC26A3,SMTN,SON,SYTL4,ZFP36L1	Human	31042697
Mathys et al.,2019- Astrocyte AD vs non-AD (up)	ADAMTSL3,AHNAK,COL27A1,COLGALT2,CPE,CSF1,CSRP1,DDX17,GFAP,GJA1,GPRC5B,GPS2,GRAMD3,HP1BP3,HVCN1,ITGB4,ITGB8,KAT8,MRAS,MT1E,MT2A,NPAS2,NPNT,NR2F1,PLCE1,PLEC,PLEKHA5,PLXNB1,RGS6,RHPN1,RPL30,SLC38A2,SYNM,SYTL4,TMBIM6,VCAN,ZFP36L1	Human
Leng et al.,2022- iAstrocytes (IL1a+TNF+C1q all)	A1BG,A2M,A2M-AS1,A4GALT,AAK1,AAMDC,AARS,AATF,ABCA13,ABCA4,ABCA7,ABCA8,ABCB1,ABCB9,ABCC1,ABCC3,ABCC5,ABCC6,ABCC6P1,ABCE1,ABCF1,ABCF2,ABHD14A,ABHD14B,ABHD16A,ABHD17C,ABHD2,ABHD4,ABHD5,ABI2,ABL2,ABLIM1,ABLIM3,ABTB2,ACAA2,ACACB,ACAD10,ACADS,ACLY,ACO1,ACOT7,ACOT9,ACOX2,ACP2,ACSF2,ACSL1,ACSL4,ACSL5,ACSS1,ACTA2-AS1,ACTG2,ACTL8,ACTN4,ACTR8,ADA,ADAM12,ADAM19,ADAM22,ADAM28,ADAM8,ADAMTS12,ADAMTS15,ADAMTS2,A…	Human	36303069
Liddelow et al., 2017- Pan and A1 reactive	AMIGO2,ASPG,CD44,CP,FBLN5,FKBP5,GBP2,GFAP,GGTA1P,HLA-A,HLA-E,HSPB1,LCN2,OSMR,PSMB5,S1PR3,SERPINA3,SERPING1,SRGN,STEAP4,VIM	Mouse	28099414
Liddelow et al., 2017- Pan and A2 reactive	ASPG,CD109,CD14,CD44,CP,EMP1,GFAP,HSPB1,LCN2,OSMR,PTGS2,S100A10,S1PR3,SERPINA3,SLC10A6,SPHK1,STEAP4,TGM1,TM4SF1,VIM	Mouse
Liddelow et al., 2017- Pan reactive	ASPG,CD44,CP,GFAP,HSPB1,LCN2,OSMR,S1PR3,SERPINA3,STEAP4,VIM	Mouse
Hasel et al.,2021- astrocyte neuroprotective (up)	A2M,ACKR1,ACSL5,AMIGO2,ANGPTL4,ANXA7,ARPC1B,ART3,ASPG,B2M,B3GALT2,BCL3,BST2,C1R,C1S,C3,CABLES1,CADM3,CAPG,CD109,CD14,CD302,CD74,CD9,CDH13,CDKN1A,CEBPB,CEBPD,CELA1,CLIP3,CP,CPNE8,CRYM,CTSB,CTSC,CXCL10,DHRS1,DPYSL4,EFEMP2,EIF1B,ENDOU,ETNPPL,F2R,FAS,FBLN5,FKBP5,FLNA,FLOT1,FTH1,GALNT15,GAP43,GBP5,GFAP,GGTA1P,GLDN,GLI1,GLIPR2,GLYCAM1,GPX1,GPX3,GSN,GSR,HINT1,HLA-E,HMGCS2,HSPB1,HSPB6,ICAM1,ICOSLG,IER3,I…	Mouse	34413515
Hasel et al.,2021- astrocyte (IFN response up)	A2M,ACTB,AGT,ALDH7A1,B2M,CD302,CD81,CD9,CDKN1A,CEBPD,CLU,CNP,CPE,CST3,CTSB,DBI,ETNPPL,FAR1,FTH1,FXYD1,GFAP,GJB6,GSTM3,HACD2,HINT1,HLA-E,HSD11B1,IFITM3,IRGM,ITIH3,ITM2B,LAMP2,LCN2,LRRC8A,MGST1,MRPL41,NKAIN4,NNAT,NTRK2,OSCP1,PRDX4,PRELP,PSMB10,PSMB8,RAMP2,RARRES2,RBM3,RPL36A,RPS14,S100A1,S100A13,SCRG1,SEPP1,SERPINA3,SERPING1,SLC37A4,SORBS1,SPARC,TAPBPL,TIMP1,TIMP4,TMEM176A,TMEM176B,TMEM50A,TSC22D3,…	Mouse
Mostafavi et al., 2018-ROSMAP-beta amyloid (up)	A2ML1,AAED1,AAR2,AASS,AATK,ABCA2,ABCA8,ABCD1,ABCD3,ABCD4,ABCG1,ABHD17B,ABHD2,ABHD6,ABL1,ABLIM1,ABTB2,AC004893.11,AC005013.1,AC005035.1,AC009469.1,AC018647.3,AC073479.1,ACAA1,ACBD5,ACER3,ACIN1,ACOT11,ACSL1,ACTL6A,ADA,ADAM10,ADAM33,ADAMTS2,ADAP2,ADARB2,ADAT3,ADCY8,ADCYAP1R1,ADD3,ADGRA3,ADGRG1,ADIPOR2,ADM,ADNP,ADORA1,ADORA2A,AEBP1,AEBP2,AFMID,AGFG2,AGPAT5,AHCYL2,AHNAK,AIF1L,AIFM3,AK2,AK4,AKAP12,AKAP…	Human	29802388
Mostafavi et al., 2018-ROSMAP-Clin AD (up)	A2ML1,AATK,ABCA2,ABCA6,ABCA7,ABHD6,ABL1,ABTB2,AC004158.3,AC004893.11,AC005035.1,AC005943.5,AC009469.1,AC018647.3,AC018730.1,AC058791.1,AC114947.1,AC140542.2,ACBD5,ACER3,ACIN1,ACSL1,ACSS2,ACTL6A,ACTN1,ADAM10,ADAM33,ADAMTS2,ADAT3,ADCY9,ADCYAP1R1,ADGRG1,ADIPOR2,ADORA1,ADORA2A,AEN,AFF1,AGAP3,AGFG2,AHNAK,AIF1L,AIFM3,AK2,AK4,AKAP12,AKAP2,AKAP8,AKR1B1,AKR1C2,AKT1,AKT2,AL033532.1,AL136219.1,AMD1,AMPD2,AN…	Human
Mostafavi et al., 2018-ROSMAP-congnitive decline (up)	A2ML1,A4GALT,AAED1,AAR2,AATK,ABCA2,ABCA6,ABCA7,ABCA8,ABCB6,ABCB9,ABCC10,ABCD1,ABCD4,ABCG1,ABHD17B,ABHD5,ABHD6,ABL1,ABTB2,AC004158.3,AC004540.4,AC004840.9,AC004893.11,AC005013.1,AC005035.1,AC005943.5,AC009469.1,AC013402.2,AC018647.3,AC018730.1,AC018737.1,AC058791.1,AC073479.1,AC074117.10,AC084018.1,AC092669.3,AC093838.4,AC114947.1,AC174470.1,ACAA1,ACACB,ACADVL,ACBD5,ACER3,ACIN1,ACKR3,ACSL1,ACSS2,A…	Human
Zamanian et al., 2005-active astrocyte LPS	A2M,AMIGO2,ASPG,B2M,C4B,CD44,CHI3L1,CP,CRISPLD2,CXCL1,CXCL10,ENDOU,FBLN5,FKBP5,GBP2,GBP3,GBP6,GFAP,GGTA1P,GSR,HLA-A,HLA-E,HSPB1,HSPB6,IER3,IFITM3,IRGM,LCN2,NEK6,OLFM1,OSMR,PSMB8,S1PR3,SERPINA3,SERPING1,SLC22A4,SLC39A14,SORBS1,SRGN,STEAP4,SULF2,TAPBP,TIMP1,TSPAN4,VIM	Mouse	22553043
Zamanian et al., 2005-active astrocyte MCAO	AKAP12,ANXA2,ANXA3,ASNS,ASPG,B3GNT5,CD109,CD14,CD44,CLCF1,CP,CTGF,CXCL10,EMP1,FLNC,GADD45B,GALNT15,GAP43,GCNT2,GDF15,GFAP,HMGA1,HMOX1,HSPB1,ICAM1,IGFBP3,KLF5,LCN2,LGALS3,OSMR,PTGS2,PTX3,RNF125,S100A10,S1PR3,SBNO2,SERPINA3,SLC10A6,SPHK1,SRXN1,STEAP4,TENM2,TGM1,TIMP1,TM4SF1,TNFRSF12A,TUBB6,VGF,VIM	Mouse

### Sheet: Sheet2
set	genes	species
mk_mg0_homeostatic	A2M,ABCC4,ADAMTSL2,ANKRD44,APPL2,ARHGAP22,ATP8B4,BLNK,C12ORF75,C4ORF19,CACNA1A,CARD11,CCDC50,CPED1,CSGALNACT1,CX3CR1,CYFIP1,DEPTOR,DIP2A,DOCK8,DSCAM,EML1,FAM149A,FMNL3,FOXN3,FOXP2,FRMD4A,GARNL3,GRID2,HDAC9,HPGDS,HS3ST4,HTRA1,IFNGR1,IGSF21,IL6ST,ITPR2,KBTBD12,KCNIP1,KHDRBS3,KIF26B,KLF12,LPAR1,LPXN,MAP4K4,MCF2L,MEF2C,MRC1,NAV2,NAV3,NLRP1,OSBPL6,OXR1,P2RY12,P3H2,PDE4D,PGM5,PIP5K1B,PLCL1,PLCL2,PLD1,P…	Human
mk_mg1_surveillance	ABR,AOAH,BOD1L1,C3,CACNA1A,CCND3,CSF2RA,FRMD4A,GAK,GOLGB1,INO80D,LINGO1,MAF,MLXIPL,MPHOSPH8,MT-ATP6,MT-CO1,MT-CO2,MT-CO3,MT-CYB,MT-ND2,MT-ND4,NKTR,NLRP1,PNISR,PRAM1,PRPF38B,PRRC2C,RASGEF1B,RASGEF1C,RBM25,RYR1,SLC26A3,SON,SRRM2,SYNDIG1,TIMM23B,TNRC18,WNT2B,ZMAT1,ZNF846	Human
mk_mg10_inflammatory3	ABI1,ABL2,ACSL1,ACTR3,ADAM9,ADGRE2,AMPD3,ANXA5,ARHGAP31,ARHGEF10L,ARID5B,ATP13A3,ATP6V0A1,AZIN1,B3GNT5,B4GALT1,B4GALT5,BASP1,BAZ1A,BCL2,BCL2L1,BCL6,BHLHE41,BID,BTG2,C3,CAMK2D,CCL3,CCNL1,CD14,CD276,CD58,CD83,CDK6,CDKN1A,CEBPB,CFLAR,CHSY1,CLIC4,CPM,CREM,CTSB,CTSH,CYLD,CYTH3,DDIT4,DDX21,DDX3X,DENND5A,DPYSL2,DUSP1,EBI3,EHD4,ELL2,ELOVL5,EML4,ETS2,ETV6,FAM129A,FCGBP,FCGR1A,FCGR1B,FCGR2A,FERMT3,FKBP5,FM…	Human
mk_mg11_antiviral	ADAR,ANKFY1,AXL,B2M,BST2,CUL1,DDX58,DDX60,DDX60L,EIF2AK2,EPHB2,EPSTI1,EXT1,FMNL2,HERC5,HERC6,IFI16,IFI44,IFI44L,IFIT1,IFIT2,IFIT3,JAK2,LAP3,LGALS9,LYN,MARCH3,MX1,MX2,MYOF,NAGK,OAS1,OAS3,PARP12,PARP14,PARP9,PDE4B,PIK3CD,PLSCR1,PNPT1,PPM1K,PRKCE,RABGAP1L,RGL1,RNF213,RSAD2,SAMD4A,SAMD9L,SAMHD1,SCLT1,SIGLEC1,SP110,SPATS2L,SPTLC2,STAT1,STAT2,TDRD7,TNFSF13B,TNK2,TRIM14,TRIM22,TRIM25,TRIM56,TTC7B,TYMP,U…	Human
mk_mg12_cycling	ABHD3,ACTN4,ADNP,AGAP1,AHI1,ALMS1,ANKRD26,ANKRD36,ANKRD36C,ANO6,ANP32B,ARHGAP20,ARL6IP6,ASPH,ATAD2,ATAD5,ATL3,ATP1B3,B3GLCT,BARD1,BAZ1B,BICD1,BLM,BRCA1,BRCA2,BRI3BP,BRIP1,C11ORF80,C15ORF41,C1ORF112,C21ORF58,C2CD3,CACNA1D,CASC5,CASP8AP2,CBFB,CBX5,CCDC109B,CCDC14,CCDC18,CCP110,CDK5RAP2,CDKAL1,CENPC,CENPI,CENPJ,CENPK,CENPP,CENPU,CEP128,CEP152,CEP192,CEP295,CEP57,CEP89,CERS6,CHAF1A,CHCHD3,CHEK1,CHEK2…	Human
mk_mg2_inflammatory1	ACER3,ACSL1,ADGRE2,ADGRG1,ALOX5,ALPK1,ANK2,ANKS1A,ARHGAP20,ARHGAP26,ATP11A,ATP2A2,ATP2B4,B4GALT5,BACH1,BCL6,BIN1,C1QB,C1QC,C3,CD14,CD163L1,CEBPB,CHST11,CHSY1,CMSS1,CPEB4,CTSC,CUL1,CYTH4,DCAF6,DDX10,DDX21,DENND3,DNAJC3,DOK3,DPYD,DTNB,DTNBP1,E2F3,EIF4G3,ELOVL5,EML4,ERC2,ETV6,FAM129A,FBXL5,FCGBP,FCGR1A,FCGR1B,FCGR2A,FCGR3A,FLOT2,FNDC3B,GAREM1,GCA,GK,GOLGA4,GOLPH3,GRAMD1A,GRB2,HAMP,HCK,HDAC4,HIVEP3,H…	Human
mk_mg3_ribosome_biog	ACTB,ACTG1,AIF1,ALOX5AP,AMBRA1,APOC1,APOE,APOO,ARPC3,ATP5E,ATP5G2,B2M,BAIAP2L1,BRI3,C1QA,C1QB,C1QC,CD14,CD37,CD74,CD81,CEBPB,CNPY3,CST3,CYBA,EEF1A1,EEF1B2,EEF1D,EEF2,EIF1,FAU,FCER1G,FCGBP,FCGR1A,FCGR3A,FTH1,FTL,GAPDH,GNAS,GNB2L1,GPR34,H3F3B,HLA-A,HLA-B,HLA-DPA1,HLA-DPB1,HLA-DRA,HLA-E,HSP90B1,ITGB2,ITM2B,KCTD12,LAPTM5,LINGO1,MAMDC2,MARCKS,MT-CO2,MT-CO3,MT-CYB,MT-ND2,MT-ND3,NACA,NBEAL1,NPC2,OOEP,PA…	Human
mk_mg4_lipid_process	A2M,ABCA1,ABCC5,ABHD2,ACER3,ACSL1,ADK,ALCAM,ANKRD10,ANOS1,APOE,ARFIP1,ARHGEF10L,ARID5B,ASAH1,ASAP1,ATG16L2,ATG7,ATP6V0A1,ATP6V1B2,BICD1,BNC2,C20ORF194,CACNA1A,CADM1,CD83,CD84,CDK6,CEBPA,CHSY3,COL4A3BP,CPM,CPQ,CREG1,CUEDC1,CYTH1,CYTH3,DENND4C,DIP2C,DMXL2,DOPEY2,DPYD,DSCAM,DTNA,EEPD1,ELL2,FAM20C,FARP1,FMN1,FMNL2,FNDC3B,FNIP2,FRMD4B,GAS7,GGA1,GK,GLDN,GNB4,GPD2,GPNMB,GSAP,GTF2IRD1,GYPC,H2AFY,HPCAL1,I…	Human
mk_mg5_phagocytic	ABCA1,ABCC5,ACER3,ACSL1,ADGRB3,ADGRE2,ADGRG6,AGFG1,AP2A2,APOE,ARAP2,ARHGAP18,ASAH1,ATG7,ATP1B3,ATXN1,BTG1,C1ORF162,C1QC,C20ORF194,C22ORF34,CADM1,CD14,CD163,CD163L1,CD74,CEBPD,CHPT1,CLEC5A,CLEC7A,CPM,DENND1A,DENND1B,DMXL2,DOCK5,DPYD,DRAM1,DSE,DUSP1,DUSP10,EAF2,EDA,EFR3A,EPB41L3,EPS15,EPSTI1,ESR1,EYA2,F13A1,FAM110B,FAM135A,FCGBP,FCGR2A,FCHO2,FGL2,FKBP5,FMN1,FNBP1,FNDC3A,FNDC3B,FOXN2,FOXP1,FRMD4B,GA…	Human
mk_mg6_stress	ABHD3,ABI1,ACSL1,ADAM9,ADGRB3,AFF4,AHCTF1,AHSA1,APP,ARHGAP5,ARHGEF7,ARIH1,ATP13A3,ATP2C1,ATP6V0A1,ATP6V1B2,AZIN1,B2M,B3GNT5,B4GALT1,BAG3,BANP,BASP1,BCAS2,BCAT1,BCL6,BNIP3L,BRWD3,BTG1,BTG2,CACYBP,CCNL1,CCT3,CCT4,CD83,CDKN1A,CERS6,CHORDC1,CLIP2,CLK1,COPA,CTSB,CTSH,CTSZ,CWF19L2,CYP27A1,CYTH1,DDIT4,DDX3X,DENND5A,DGKD,DNAJA1,DNAJA4,DNAJB1,DNAJB6,DNM2,DUSP1,DUSP10,EIF4E,EIF5,ELL2,ELOVL5,ENGASE,FAM110B,…	Human
mk_mg7_glycolytic	ABCA1,ACSL1,ADAM9,ADGRE2,AFF4,AGFG1,AGO2,AKAP13,ANKRD11,ANKRD12,AP2A2,APP,ARFGAP3,ARHGAP18,ARHGEF7,ARID4B,ARID5B,ARIH1,ARL8B,ASAH1,ASAP1,ATF6,ATP13A3,ATP1B3,AUTS2,B2M,B4GALT1,BANP,BASP1,BCAT1,BCL6,BNIP3L,BTAF1,BTG1,C5AR1,C9ORF72,CABLES1,CCNL1,CCNY,CD163,CD300A,CD83,CDKN1A,CEBPD,CERK,CHD1,CHST15,CHSY1,CLK1,CMTM6,COPA,CPVL,CREM,CSF2RA,CSNK1D,CTNNB1,CTSB,CUX1,CXCR4,CYTH1,DARS,DDIT4,DDX3X,DENND1A,DEN…	Human
mk_mg8_inflammatory2	ABCC4,ACSL1,ADAM28,ADGRB3,ADRBK2,AKT3,ALCAM,ALOX15B,ANKUB1,ARHGAP15,ARHGAP24,ASAH1,AUH,BCO2,BNIP3L,BTG1,CACNA1D,CASS4,CCND3,CD86,CEBPD,CELF2,CIITA,CMKLR1,CPVL,CSGALNACT1,CTTNBP2,CYBRD1,CYP27A1,DDX5,DOCK5,DPYD,DUSP1,DUSP10,ELMO1,FAM110B,FAM117B,FAM135A,FAM13A,FAM177B,FAM49A,FGD4,FGGY,FKBP5,FNDC3A,FOS,FOXO3,FOXP1,FOXP2,GAB1,GALNT2,GPR155,GRID2,HBP1,HIF1A,HIST1H2AC,HLA-DMB,HSPA1A,HSPA1B,IGF1R,IL10RA…	Human
