## Supplementary material for "NETSseq Reveals Inflammatory and Aging Mechanisms in Distinct Cell Types Driving Cerebellar Decline in Ataxia Telangiectasia": Table S8

### Sheet: Sheet1
Primary antibodies							Secondary antibodies							RNAscope Probes
Antibody	Antigen	Species	Vendor	Cat. #	Dilution		Target	Host	Conjugate	Vendor	Cat. #	Dilution		Probe	Vendor	Cat. #
Primary	RBFOX3	Mouse	Millipore	MAB377	0.215278		Goat	Bovine	Alexa Fluor 488	Jackson ImmunoResearch	805-545-180	0.215278		RNAscope® Probe-Hs-NEUROD1	ACD Bio	Cat No. 437281
Primary	ITPR1	Rabbit	Abcam	ab5804	0.736111		Mouse	Donkey	Alexa Fluor 594	Jackson ImmunoResearch	715-585-151	0.215278		RNAscope® Probe-Hs-KIT	ACD Bio	Cat No. 606401
Primary	FoxK2	Rabbit	Novus	NB100-88148	0.128472		Rabbit	Donkey	Alexa Fluor 647	Jackson ImmunoResearch	711-605-152	0.215278		RNAscope® Probe-Hs-ITPR1	ACD Bio	Cat No. 477181
Primary	SLC1A3	Rabbit	ThermoFisher	PA5-72895	0.128472									RNAscope® Probe-Hs-GRM2	ACD Bio	Cat No. 589771
Primary	OLIG2	Goat	R&D Systems	AF2418	0.215278									RNAscope® Probe-Hs-MOG	ACD Bio	Cat No. 543181
Conjugated	IRF8 (PE-conjugated)	Mouse	eBioscience	12-9852-80	0.128472									RNAscope® Probe-Hs-RBFOX3	ACD Bio	Cat No. 415591
Primary	SORCS3	Goat	ThermoFisher	PA5-48023	0.215278									RNAscope® Probe-Hs-GFAP	ACD Bio	Cat No. 311801
Primary	DAO	Rabbit	Cambridge Research Biochemicals	BOSH-1 (custom)	0.128472
Primary	SOX2	Rabbit	Genetex	GTX101507	0.128472
